# Response of whitefly to the wild tomato *Solanum habrochaites*

**DOI:** 10.1101/2021.02.26.432993

**Authors:** Fengqi Li, Youssef Dewer, Jiahui Tian, Du Li, Cheng Qu, Zhen Yang, Chen Luo

**Affiliations:** Beijing Key Laboratory of Environment Friendly Management on Fruit Diseases and Pests in North China, Institute of Plant and Environment Protection, Beijing Academy of Agriculture and Forestry Sciences, Beijing 100097, China; Bioassay Research Department, Central Agricultural Pesticide Laboratory, Agricultural Research Center, Dokki, Giza 12618, Egypt; Tianjin University of Traditional Chinese Medicine, Tianjin 300000, China

**Keywords:** whitefly, *Solanum habrochaites*, transcriptome

## Abstract

The whitefly Bemisia tabaci (Gennadius) causes severe damage to cultivated tomato in many regions of the world through direct feeding and indirectly through transmission of plant viruses. Field observations show that B. tabaci is rarely infested the non-host plants such as the wild tomato Solanum habrochaites; however, the molecular mechanism involved in the recognition of wild plant odors is still unclear. In this study, we assessed the effects of S. habrochaites on the survival, fecundity, and egg hatchability of the Mediterranean (MED) species of B. tabaci. Expression and splicing of stress-response genes in whitefly exposed to S. habrochaites was analyzed using RNA-sequencing data and alternative splicing analysis. These results indicated that the S. habrochaites treatment can induce the expression of environmental stress genes in B. tabaci. This study may help us to a better understanding of the molecular mechanisms involved in the olfactory recognition of non-host volatiles particularly wild tomato relative. Furthermore, the findings of this study may provide excellent chances of finding a suitable antagonist of eco-friendly properties which can block the perception of chemosensory signals. Thereby, the feeding behavior and food preferences of B. tabaci can be manipulated and thus insect populations can eventually be controlled.
