## Supplementary Data 3 for "Response of whitefly to the wild tomato *Solanum habrochaites*"

### Sheet: 结果统计
The alternative splicing analysis on differently treated samples
AS Events Summary	6_F	6_M	24_F	24_M
SE	7	13	11	14
MXE	0	1	2	5
RI	0	0	0	0
A5SS	0	0	0	0
A3SS	0	0	0	0

### Sheet: WF6 vs CKF6
SE
ID	GeneID	geneSymbol	chr	strand	exonStart_0base	exonEnd	upstreamES	upstreamEE	downstreamES	downstreamEE	ID	IJC_SAMPLE_1	SJC_SAMPLE_1	IJC_SAMPLE_2	SJC_SAMPLE_2	IncFormLen	SkipFormLen	PValue	FDR	IncLevel1	IncLevel2	IncLevelDifference
376	BTA007421	BTA007421	Scaffold_177	+	397395	397484	394058	394197	401787	402267	376	242319330	0,0,0	261273287	0,0,31	238	150	3.57108e-07	0.000236406	1.0,1.0,1.0	1.0,1.0,0.854	0.049
599	BTA022715	BTA022715	Scaffold_51	-	106125	106263	104527	105138	107400	107518	599	32,36,40	0,0,0	45,46,36	1,8,3	287	150	7.24278e-06	0.00239736	1.0,1.0,1.0	0.959,0.75,0.862	0.143
46	BTA023998	BTA023998	Scaffold_568	-	243974	246089	242563	242814	246980	247127	46	0,6,4	5,12,12	0,0,0	10,24,14	300	150	2.54082e-05	0.00420506	0.0,0.2,0.143	0.0,0.0,0.0	0.114
507	BTA015682	BTA015682	Scaffold_317	+	160404	160461	157745	157838	162179	162344	507	50,38,34	6,7,18	61,60,48	0,7,0	206	150	2.0078e-05	0.00420506	0.859,0.798,0.579	1.0,0.862,1.0	-0.209
195	BTA024620	BTA024620	Scaffold_6	+	1860466	1860495	1856153	1856211	1865920	1866146	195	25,55,53	1,0,0	68,26,31	7,0,5	178	150	8.47163e-05	0.0112164	0.955,1.0,1.0	0.891,1.0,0.839	0.075
396	BTA027861	BTA027861	Scaffold_813	+	156638	157074	154706	154780	161759	162268	396	258292347	0,4,8	228238195	5,14,10	300	150	0.000230148	0.025393	1.0,0.973,0.956	0.958,0.895,0.907	0.056
642	BTA018036	BTA018036	Scaffold_373	+	42380	42758	29528	29588	44134	44230	642	5,10,8	1,6,0	13,14,22	0,1,0	300	150	0.000421415	0.0398539	0.714,0.455,1.0	1.0,0.875,1.0	-0.235

### Sheet: WM6 vs CKM6
MXE
ID	GeneID	geneSymbol	chr	strand	1stExonStart_0base	1stExonEnd	2ndExonStart_0base	2ndExonEnd	upstreamES	upstreamEE	downstreamES	downstreamEE	ID	IJC_SAMPLE_1	SJC_SAMPLE_1	IJC_SAMPLE_2	SJC_SAMPLE_2	IncFormLen	SkipFormLen	PValue	FDR	IncLevel1	IncLevel2	IncLevelDifference
25	BTA012529	BTA012529	Scaffold_2554	+	24047	24268	25496	25676	23247	23698	27175	27417	25	0,1,1	9,13,5	3,2,7	11,10,7	300	300	0.000178815	0.00965601	0.0,0.071,0.167	0.214,0.167,0.5	-0.214
SE
ID	GeneID	geneSymbol	chr	strand	exonStart_0base	exonEnd	upstreamES	upstreamEE	downstreamES	downstreamEE	ID	IJC_SAMPLE_1	SJC_SAMPLE_1	IJC_SAMPLE_2	SJC_SAMPLE_2	IncFormLen	SkipFormLen	PValue	FDR	IncLevel1	IncLevel2	IncLevelDifference
334	BTA007421	BTA007421	Scaffold_177	+	397395	397484	394058	394197	401787	402267	334	522628513	0,0,47	618511599	0,0,0	238	150	2.92478e-08	1.75779e-05	1.0,1.0,0.873	1.0,1.0,1.0	-0.042
383	BTA021231	BTA021231	Scaffold_457	-	354306	354441	353550	353629	356675	356799	383	27,35,30	6,6,10	27,25,35	0,0,2	284	150	2.03474e-07	6.11438e-05	0.704,0.755,0.613	1.0,1.0,0.902	-0.277
146	BTA026013	BTA026013	Scaffold_679	+	210497	210682	209921	210062	213344	213553	146	46,47,47	0,1,0	35,35,16	8,2,1	300	150	6.84459e-06	0.0013712	1.0,0.959,1.0	0.686,0.897,0.889	0.162
475	BTA022093	BTA022093	Scaffold_490	+	272817	272935	269811	269911	276664	278648	475	6,7,8	0,0,0	10,12,17	3,5,0	267	150	1.87249e-05	0.00225074	1.0,1.0,1.0	0.652,0.574,1.0	0.258
476	BTA022093	BTA022093	Scaffold_490	+	275666	275752	269811	269911	276664	278648	476	25,7,8	0,0,0	9,16,9	3,5,0	235	150	1.61792e-05	0.00225074	1.0,1.0,1.0	0.657,0.671,1.0	0.224
136	BTA024481	BTA024481	Scaffold_592	+	364495	364647	356305	356509	370044	378282	136	1,0,2	5,1,0	10,3,1	0,0,0	300	150	2.46489e-05	0.002469	0.091,0.0,1.0	1.0,1.0,1.0	-0.636
113	BTA007844	BTA007844	Scaffold_182	-	458419	458533	455572	455757	459696	459887	113	10,19,27	14,24,13	28,45,33	6,9,9	263	150	5.36084e-05	0.00460266	0.289,0.311,0.542	0.727,0.74,0.677	-0.334
568	BTA004638	BTA004638	Scaffold_1445	-	13883	13940	11662	11854	14822	14920	568	7,11,8	0,0,0	18,6,6	4,1,2	206	150	9.35657e-05	0.00702913	1.0,1.0,1.0	0.766,0.814,0.686	0.245
593	BTA024826	BTA024826	Scaffold_61	+	893352	893415	889748	891924	897807	897837	593	118,83,97	4,3,0	111,91,110	14,6,8	212	150	0.000138336	0.00923778	0.954,0.951,1.0	0.849,0.915,0.907	0.078
125	BTA010825	BTA010825	Scaffold_228	-	266450	266580	263862	264706	267572	267708	125	138140170	0,0,0	143164149	8,0,6	279	150	0.000219767	0.013208	1.0,1.0,1.0	0.906,1.0,0.93	0.055
559	BTA014289	BTA014289	Scaffold_29	-	366174	366326	352354	352503	376864	377068	559	86,17,23	0,0,0	37,30,76	0,1,8	300	150	0.000311426	0.0170152	1.0,1.0,1.0	1.0,0.938,0.826	0.079
595	BTA024826	BTA024826	Scaffold_61	+	896794	896830	889748	891924	897807	897837	595	79,77,69	4,3,0	83,101,84	14,6,8	185	150	0.000553939	0.0277431	0.941,0.954,1.0	0.828,0.932,0.895	0.08
117	BTA002311	BTA002311	Scaffold_1196	-	194529	194728	191380	191611	197624	197651	117	235199217	0,0,3	296293283	10,5,4	300	150	0.000971676	0.0449213	1.0,1.0,0.973	0.937,0.967,0.973	0.032

### Sheet: WF24 vs CKF24
MXE
ID	GeneID	geneSymbol	chr	strand	1stExonStart_0base	1stExonEnd	2ndExonStart_0base	2ndExonEnd	upstreamES	upstreamEE	downstreamES	downstreamEE	ID	IJC_SAMPLE_1	SJC_SAMPLE_1	IJC_SAMPLE_2	SJC_SAMPLE_2	IncFormLen	SkipFormLen	PValue	FDR	IncLevel1	IncLevel2	IncLevelDifference
49	BTA010722	BTA010722	Scaffold_2250	-	75490	75682	86927	88673	66944	67111	89438	89602	49	25,32,30	33,35,37	15,13,18	45,43,57	300	300	2.75798e-05	0.000979082	0.431,0.478,0.448	0.25,0.232,0.24	0.212
56	BTA022093	BTA022093	Scaffold_490	+	272817	272935	275666	275752	269811	269911	276664	278648	56	14,14,12	9,0,3	16,16,26	0,0,1	267	235	2.02108e-05	0.000979082	0.578,1.0,0.779	1.0,1.0,0.958	-0.2
SE
ID	GeneID	geneSymbol	chr	strand	exonStart_0base	exonEnd	upstreamES	upstreamEE	downstreamES	downstreamEE	ID	IJC_SAMPLE_1	SJC_SAMPLE_1	IJC_SAMPLE_2	SJC_SAMPLE_2	IncFormLen	SkipFormLen	PValue	FDR	IncLevel1	IncLevel2	IncLevelDifference
434	BTA021231	BTA021231	Scaffold_457	-	354306	354441	353550	353629	356675	356799	434	132121119	29,26,24	163132130	8,3,4	284	150	2.08322e-12	1.40826e-09	0.706,0.711,0.724	0.915,0.959,0.945	-0.226
438	BTA015813	BTA015813	Scaffold_32	+	415896	415968	414395	414516	417571	417766	438	70,55,53	0,0,0	50,60,67	13,18,0	221	150	4.06207e-09	1.37298e-06	1.0,1.0,1.0	0.723,0.693,1.0	0.195
343	BTA027246	BTA027246	Scaffold_78	-	170276	170466	165089	165133	171133	171329	343	9,6,3	0,0,1	6,3,5	2,7,4	300	150	1.23075e-06	0.00027733	1.0,1.0,0.6	0.6,0.176,0.385	0.48
15	BTA009016	BTA009016	Scaffold_2	-	401840	401942	397812	397914	403312	403439	15	2,9,6	24,16,19	15,15,12	8,12,7	251	150	6.51407e-06	0.00110088	0.047,0.252,0.159	0.528,0.428,0.506	-0.335
244	BTA011174	BTA011174	Scaffold_232	-	399613	400026	397838	398061	402948	403210	244	5,5,4	0,0,0	15,20,17	3,0,7	300	150	9.46521e-06	0.0012797	1.0,1.0,1.0	0.714,1.0,0.548	0.246
656	BTA018036	BTA018036	Scaffold_373	+	44687	44741	44134	44230	45782	45833	656	17,8,2	3,5,0	7,6,7	1,0,0	203	150	0.000154511	0.0174083	0.807,0.542,1.0	0.838,1.0,1.0	-0.163
192	BTA009391	BTA009391	Scaffold_2043	+	130434	130580	118609	118693	143903	144835	192	194154203	5,0,1	168173225	19,1,6	295	150	0.000195107	0.0188417	0.952,1.0,0.99	0.818,0.989,0.95	0.062
493	BTA002103	BTA002103	Scaffold_1173	-	73855	74086	70626	70705	75627	75831	493	2,5,1	2,0,0	1,2,0	2,0,7	300	150	0.000252991	0.0213777	0.333,1.0,1.0	0.2,1.0,0.0	0.378
338	BTA005356	BTA005356	Scaffold_152	-	662451	662542	661022	661168	664438	664533	338	53,53,52	31,23,24	39,33,52	32,49,53	240	150	0.000291686	0.0219089	0.517,0.59,0.575	0.432,0.296,0.38	0.191
12	BTA005835	BTA005835	Scaffold_1573	-	2953	3115	107	457	3727	3913	12	5,2,5	12,11,7	1,1,2	26,13,25	300	150	0.000456634	0.0308684	0.172,0.083,0.263	0.019,0.037,0.038	0.141
223	BTA001395	BTA001395	Scaffold_1106	-	190267	190377	189478	189631	190735	190983	223	21,22,18	0,0,0	12,26,44	6,0,2	259	150	0.000566589	0.0348195	1.0,1.0,1.0	0.537,1.0,0.927	0.179

### Sheet: WM24 vs CKM24
MXE
ID	GeneID	geneSymbol	chr	strand	1stExonStart_0base	1stExonEnd	2ndExonStart_0base	2ndExonEnd	upstreamES	upstreamEE	downstreamES	downstreamEE	ID	IJC_SAMPLE_1	SJC_SAMPLE_1	IJC_SAMPLE_2	SJC_SAMPLE_2	IncFormLen	SkipFormLen	PValue	FDR	IncLevel1	IncLevel2	IncLevelDifference
16	BTA028744	BTA028744	Scaffold_87	+	826686	826802	831761	831857	826109	826233	832244	832454	16	865613624	162614571435	971956983	131713051407	265	245	4.71776e-07	3.20808e-05	0.33,0.28,0.287	0.405,0.404,0.392	-0.101
10	BTA001818	BTA001818	Scaffold_114	+	660433	660592	661332	661429	659204	659333	665957	666091	10	0,0,0	70,73,73	2,18,0	81,62,86	300	246	1.14827e-05	0.000390411	0.0,0.0,0.0	0.02,0.192,0.0	-0.071
27	BTA010251	BTA010251	Scaffold_2187	-	10825	11015	13804	14021	8380	8659	16875	18269	27	346486451	229231223	429353452	313289300	300	300	0.00323569	0.0440054	0.602,0.678,0.669	0.578,0.55,0.601	0.073
63	BTA015120	BTA015120	Scaffold_304	+	424976	425216	431589	431730	422166	422436	432413	432709	63	455051034781	353844644523	448738344474	289426643058	300	290	0.00313022	0.0440054	0.554,0.525,0.505	0.6,0.582,0.586	-0.061
67	BTA024826	BTA024826	Scaffold_61	+	893352	893415	897807	897837	889748	891924	898880	898985	67	254203247	34,17,24	287218251	61,36,37	212	179	0.00261887	0.0440054	0.863,0.91,0.897	0.799,0.836,0.851	0.061
SE
ID	GeneID	geneSymbol	chr	strand	exonStart_0base	exonEnd	upstreamES	upstreamEE	downstreamES	downstreamEE	ID	IJC_SAMPLE_1	SJC_SAMPLE_1	IJC_SAMPLE_2	SJC_SAMPLE_2	IncFormLen	SkipFormLen	PValue	FDR	IncLevel1	IncLevel2	IncLevelDifference
213	BTA010251	BTA010251	Scaffold_2187	-	13804	14021	10825	11015	16875	18269	213	380542497	53,27,50	482417490	118,80,95	300	150	1.00578e-07	6.58788e-05	0.782,0.909,0.832	0.671,0.723,0.721	0.136
577	BTA004220	BTA004220	Scaffold_14	-	1626208	1627198	1623037	1623114	1629669	1629815	577	9,1,1	0,0,0	19,13,27	9,7,8	300	150	2.26735e-07	7.42555e-05	1.0,1.0,1.0	0.514,0.481,0.628	0.459
652	BTA024826	BTA024826	Scaffold_61	+	893352	893415	889748	891924	898880	898985	652	254203247	1,2,3	287218251	3,21,9	212	150	4.57522e-06	0.000998923	0.994,0.986,0.983	0.985,0.88,0.952	0.049
221	BTA000737	BTA000737	Scaffold_1047	+	33330	33457	31289	31639	33595	33736	221	81,90,73	3,13,5	137,97,116	1,3,2	276	150	7.39242e-05	0.00968407	0.936,0.79,0.888	0.987,0.946,0.969	-0.096
293	BTA012529	BTA012529	Scaffold_2554	+	29962	30108	27175	27417	32636	32842	293	19,15,15	3,5,5	9,1,5	0,0,1	295	150	7.20996e-05	0.00968407	0.763,0.604,0.604	1.0,1.0,0.718	-0.249
519	BTA017553	BTA017553	Scaffold_36	+	221040	221139	219944	219969	222164	222278	519	23,15,21	0,0,0	32,32,40	5,4,0	248	150	0.000122384	0.0133603	1.0,1.0,1.0	0.795,0.829,1.0	0.125
46	BTA019494	BTA019494	Scaffold_40	+	597237	597405	595551	596480	603692	603946	46	217200206	0,1,0	141101165	4,9,0	300	150	0.000186499	0.0152696	1.0,0.99,1.0	0.946,0.849,1.0	0.065
258	BTA013133	BTA013133	Scaffold_2677	-	26340	26528	25654	25807	27610	27844	258	438392399	1,0,0	476435517	4,3,17	300	150	0.000167809	0.0152696	0.995,1.0,1.0	0.983,0.986,0.938	0.029
61	BTA002255	BTA002255	Scaffold_119	+	735873	735942	734118	734202	740283	742006	61	41,55,55	51,53,68	140,93,118	93,54,24	218	150	0.000327687	0.023808	0.356,0.417,0.358	0.509,0.542,0.772	-0.231
417	BTA015813	BTA015813	Scaffold_32	+	415896	415968	414395	414516	417571	417766	417	64,28,39	0,0,6	77,78,97	13,12,16	221	150	0.000363481	0.023808	1.0,1.0,0.815	0.801,0.815,0.804	0.132
656	BTA024826	BTA024826	Scaffold_61	+	897807	897837	893352	893415	898880	898985	656	34,17,24	149113116	61,36,38	142104118	179	150	0.000400125	0.0238256	0.161,0.112,0.148	0.265,0.225,0.213	-0.094
559	BTA005693	BTA005693	Scaffold_1555	+	99242	99444	90648	97964	100746	104274	559	16,51,40	3,0,0	28,38,52	3,7,6	300	150	0.000460626	0.0251425	0.727,1.0,1.0	0.824,0.731,0.813	0.12
383	BTA010880	BTA010880	Scaffold_229	-	414978	415099	410980	411077	421436	421609	383	58,43,50	0,0,0	58,73,84	1,7,2	270	150	0.00070334	0.0354375	1.0,1.0,1.0	0.97,0.853,0.959	0.073
23	BTA003803	BTA003803	Scaffold_1357	-	102821	102980	73508	74631	108831	108897	23	28,31,29	2,0,0	32,48,65	5,1,6	300	150	0.000942318	0.044087	0.875,1.0,1.0	0.762,0.96,0.844	0.103
