## Supplementary Data 4 for "Response of whitefly to the wild tomato *Solanum habrochaites*"

### Sheet: GO enrichment SE genes
The GO enrichment analysis of SE genes
#Term	Database	ID	Input number	Background number	P-Value	Corrected P-Value	Input	Hyperlink
O-acetyltransferase activity	Gene Ontology	GO:0016413	2	6	8.74236e-05	0.0431861	BTA024481.1|BTA014289.1	http://amigo.geneontology.org/cgi-bin/amigo/term_details?term=GO:0016413
glycerol ether metabolic process	Gene Ontology	GO:0006662	2	9	0.000171147	0.0431861	BTA024481.1|BTA014289.1	http://amigo.geneontology.org/cgi-bin/amigo/term_details?term=GO:0006662
ether metabolic process	Gene Ontology	GO:0018904	2	9	0.000171147	0.0431861	BTA024481.1|BTA014289.1	http://amigo.geneontology.org/cgi-bin/amigo/term_details?term=GO:0018904

### Sheet: GO enrichment bown block genes
The GO enrichment analysis of bown block genes
#Term	Database	ID	Input number	Background number	P-Value	Corrected P-Value	Input	Hyperlink
behavior	Gene Ontology	GO:0007610	19	476	2.08891e-09	3.42372e-06	BTA020760.1|BTA026582.1|BTA026013.1|BTA000263.1|BTA023654.1|BTA022394.4|BTA021385.1|BTA021911.1|BTA027471.1|BTA012978.1|BTA011914.1|BTA002889.1|BTA005900.1|BTA014603.1|BTA029419.1|BTA012593.1|BTA011657.1|BTA015215.2|BTA003003.1	http://amigo.geneontology.org/cgi-bin/amigo/term_details?term=GO:0007610
iron ion binding	Gene Ontology	GO:0005506	11	143	1.27737e-08	1.0468e-05	BTA025209.1|BTA028519.1|BTA005968.1|BTA001217.1|BTA021385.1|BTA021911.1|BTA020300.1|BTA024495.1|BTA006471.1|BTA011131.1|BTA011657.1	http://amigo.geneontology.org/cgi-bin/amigo/term_details?term=GO:0005506
catalytic activity	Gene Ontology	GO:0003824	53	3794	1.90171e-07	0.000103897	BTA023527.1|BTA028170.1|BTA003886.2|BTA012728.1|BTA029631.1|BTA004662.1|BTA020300.1|BTA017946.1|BTA016775.1|BTA005900.1|BTA029419.1|BTA028372.1|BTA024082.1|BTA011131.1|BTA020760.1|BTA011245.2|BTA027423.1|BTA000263.1|BTA002147.1|BTA029630.1|BTA026013.1|BTA013198.1|BTA003358.1|BTA009120.1|BTA024495.1|BTA021578.1|BTA003896.1|BTA003663.1|BTA003575.1|BTA001217.1|BTA025209.1|BTA027707.1|BTA011174.1|BTA…	http://amigo.geneontology.org/cgi-bin/amigo/term_details?term=GO:0003824
locomotory behavior	Gene Ontology	GO:0007626	10	158	3.34188e-07	0.000136933	BTA026582.1|BTA026013.1|BTA000263.1|BTA023654.1|BTA022394.4|BTA021911.1|BTA002889.1|BTA003003.1|BTA029419.1|BTA011657.1	http://amigo.geneontology.org/cgi-bin/amigo/term_details?term=GO:0007626
circadian rhythm	Gene Ontology	GO:0007623	9	125	4.79764e-07	0.000139584	BTA026013.1|BTA023654.1|BTA013273.1|BTA021911.1|BTA001400.1|BTA002889.1|BTA003003.1|BTA029419.1|BTA011657.1	http://amigo.geneontology.org/cgi-bin/amigo/term_details?term=GO:0007623
rhythmic process	Gene Ontology	GO:0048511	9	126	5.10986e-07	0.000139584	BTA026013.1|BTA023654.1|BTA013273.1|BTA021911.1|BTA001400.1|BTA002889.1|BTA003003.1|BTA029419.1|BTA011657.1	http://amigo.geneontology.org/cgi-bin/amigo/term_details?term=GO:0048511
plasma membrane	Gene Ontology	GO:0005886	22	1011	3.36585e-06	0.000618602	BTA007458.1|BTA003886.2|BTA025667.2|BTA003003.1|BTA008371.1|BTA028372.1|BTA027120.1|BTA008344.1|BTA026582.1|BTA007959.2|BTA005575.1|BTA017814.1|BTA019495.1|BTA012593.1|BTA001708.1|BTA015300.1|BTA011604.1|BTA023654.1|BTA015881.1|BTA029113.1|BTA002889.1|BTA016109.1	http://amigo.geneontology.org/cgi-bin/amigo/term_details?term=GO:0005886
regulation of biological quality	Gene Ontology	GO:0065008	23	1101	3.8003e-06	0.000618602	BTA026023.1|BTA025667.2|BTA021911.1|BTA020300.1|BTA029419.1|BTA011914.1|BTA003003.1|BTA008371.1|BTA011245.2|BTA026582.1|BTA015300.1|BTA022394.4|BTA015215.2|BTA026013.1|BTA014603.1|BTA012593.1|BTA029458.1|BTA011657.1|BTA023654.1|BTA027120.1|BTA021500.1|BTA002889.1|BTA016109.1	http://amigo.geneontology.org/cgi-bin/amigo/term_details?term=GO:0065008
secondary active transmembrane transporter activity	Gene Ontology	GO:0015291	7	85	4.1194e-06	0.000618602	BTA007458.1|BTA007959.2|BTA027120.1|BTA014603.1|BTA002889.1|BTA029113.1|BTA001708.1	http://amigo.geneontology.org/cgi-bin/amigo/term_details?term=GO:0015291
ammonium transmembrane transporter activity	Gene Ontology	GO:0008519	4	12	4.15169e-06	0.000618602	BTA005575.1|BTA014603.1|BTA002889.1|BTA027120.1	http://amigo.geneontology.org/cgi-bin/amigo/term_details?term=GO:0008519
ammonium transmembrane transport	Gene Ontology	GO:0072488	4	12	4.15169e-06	0.000618602	BTA005575.1|BTA014603.1|BTA002889.1|BTA027120.1	http://amigo.geneontology.org/cgi-bin/amigo/term_details?term=GO:0072488
circadian behavior	Gene Ontology	GO:0048512	7	87	4.757e-06	0.000649727	BTA026013.1|BTA023654.1|BTA021911.1|BTA002889.1|BTA003003.1|BTA029419.1|BTA011657.1	http://amigo.geneontology.org/cgi-bin/amigo/term_details?term=GO:0048512
rhythmic behavior	Gene Ontology	GO:0007622	7	89	5.47471e-06	0.000653488	BTA026013.1|BTA023654.1|BTA021911.1|BTA002889.1|BTA003003.1|BTA029419.1|BTA011657.1	http://amigo.geneontology.org/cgi-bin/amigo/term_details?term=GO:0007622
transferase activity, transferring glycosyl groups	Gene Ontology	GO:0016757	9	171	5.58196e-06	0.000653488	BTA024445.1|BTA000263.1|BTA029630.1|BTA002147.1|BTA004662.1|BTA011174.1|BTA003358.1|BTA016775.1|BTA017946.1	http://amigo.geneontology.org/cgi-bin/amigo/term_details?term=GO:0016757
oxidoreductase activity	Gene Ontology	GO:0016491	16	591	6.34274e-06	0.00069305	BTA011245.2|BTA028519.1|BTA001217.1|BTA025209.1|BTA021385.1|BTA020300.1|BTA005638.1|BTA010480.1|BTA021500.1|BTA024495.1|BTA006471.1|BTA021578.1|BTA011131.1|BTA003663.1|BTA005968.1|BTA016109.1	http://amigo.geneontology.org/cgi-bin/amigo/term_details?term=GO:0016491
cation transport	Gene Ontology	GO:0006812	12	343	8.67303e-06	0.000888443	BTA020263.2|BTA007959.2|BTA005575.1|BTA025667.2|BTA021911.1|BTA029113.1|BTA027120.1|BTA014603.1|BTA002889.1|BTA023654.1|BTA011657.1|BTA016109.1	http://amigo.geneontology.org/cgi-bin/amigo/term_details?term=GO:0006812
transferase activity, transferring hexosyl groups	Gene Ontology	GO:0016758	8	150	1.72164e-05	0.00144544	BTA024445.1|BTA000263.1|BTA029630.1|BTA002147.1|BTA004662.1|BTA011174.1|BTA016775.1|BTA017946.1	http://amigo.geneontology.org/cgi-bin/amigo/term_details?term=GO:0016758
cell periphery	Gene Ontology	GO:0071944	22	1128	1.8377e-05	0.00144544	BTA007458.1|BTA003886.2|BTA025667.2|BTA003003.1|BTA008371.1|BTA028372.1|BTA027120.1|BTA008344.1|BTA026582.1|BTA007959.2|BTA005575.1|BTA017814.1|BTA019495.1|BTA012593.1|BTA001708.1|BTA015300.1|BTA011604.1|BTA023654.1|BTA015881.1|BTA029113.1|BTA002889.1|BTA016109.1	http://amigo.geneontology.org/cgi-bin/amigo/term_details?term=GO:0071944
cation:chloride symporter activity	Gene Ontology	GO:0015377	3	5	1.91592e-05	0.00144544	BTA014603.1|BTA002889.1|BTA027120.1	http://amigo.geneontology.org/cgi-bin/amigo/term_details?term=GO:0015377
anion:cation symporter activity	Gene Ontology	GO:0015296	3	5	1.91592e-05	0.00144544	BTA014603.1|BTA002889.1|BTA027120.1	http://amigo.geneontology.org/cgi-bin/amigo/term_details?term=GO:0015296
ferrous iron binding	Gene Ontology	GO:0008198	3	5	1.91592e-05	0.00144544	BTA011657.1|BTA024495.1|BTA021911.1	http://amigo.geneontology.org/cgi-bin/amigo/term_details?term=GO:0008198
ammonium transport	Gene Ontology	GO:0015696	4	19	1.94358e-05	0.00144544	BTA005575.1|BTA014603.1|BTA002889.1|BTA027120.1	http://amigo.geneontology.org/cgi-bin/amigo/term_details?term=GO:0015696
localization	Gene Ontology	GO:0051179	31	1982	2.19958e-05	0.00144544	BTA025993.1|BTA007458.1|BTA003886.2|BTA025667.2|BTA021911.1|BTA008371.1|BTA020475.1|BTA029419.1|BTA028372.1|BTA027120.1|BTA011245.2|BTA026582.1|BTA007959.2|BTA005575.1|BTA019530.2|BTA017814.1|BTA022093.1|BTA014603.1|BTA011657.1|BTA001708.1|BTA014705.1|BTA015300.1|BTA011604.1|BTA023654.1|BTA013273.1|BTA029113.1|BTA019495.1|BTA002889.1|BTA020263.2|BTA016109.1|BTA022394.4	http://amigo.geneontology.org/cgi-bin/amigo/term_details?term=GO:0051179
intrinsic component of plasma membrane	Gene Ontology	GO:0031226	12	379	2.26868e-05	0.00144544	BTA026582.1|BTA007458.1|BTA007959.2|BTA023654.1|BTA015881.1|BTA029113.1|BTA002889.1|BTA003003.1|BTA012593.1|BTA016109.1|BTA008344.1|BTA001708.1	http://amigo.geneontology.org/cgi-bin/amigo/term_details?term=GO:0031226
ion transport	Gene Ontology	GO:0006811	14	513	2.30486e-05	0.00144544	BTA007458.1|BTA007959.2|BTA005575.1|BTA025667.2|BTA021911.1|BTA029113.1|BTA027120.1|BTA014603.1|BTA002889.1|BTA020263.2|BTA023654.1|BTA011657.1|BTA016109.1|BTA001708.1	http://amigo.geneontology.org/cgi-bin/amigo/term_details?term=GO:0006811
solute:cation symporter activity	Gene Ontology	GO:0015294	5	44	2.49044e-05	0.00144544	BTA027120.1|BTA014603.1|BTA002889.1|BTA007959.2|BTA029113.1	http://amigo.geneontology.org/cgi-bin/amigo/term_details?term=GO:0015294
inorganic anion transmembrane transport	Gene Ontology	GO:0098661	5	44	2.49044e-05	0.00144544	BTA027120.1|BTA014603.1|BTA002889.1|BTA007458.1|BTA001708.1	http://amigo.geneontology.org/cgi-bin/amigo/term_details?term=GO:0098661
oxidoreductase activity, acting on paired donors, with incorporation or reduction of molecular oxygen	Gene Ontology	GO:0016705	8	159	2.56814e-05	0.00144544	BTA025209.1|BTA028519.1|BTA001217.1|BTA021385.1|BTA020300.1|BTA010480.1|BTA011131.1|BTA005968.1	http://amigo.geneontology.org/cgi-bin/amigo/term_details?term=GO:0016705
cation binding	Gene Ontology	GO:0043169	19	900	2.58412e-05	0.00144544	BTA020760.1|BTA025209.1|BTA028519.1|BTA005968.1|BTA001217.1|BTA021385.1|BTA021911.1|BTA020300.1|BTA027120.1|BTA025993.1|BTA011131.1|BTA024495.1|BTA002889.1|BTA006471.1|BTA029419.1|BTA014159.1|BTA011657.1|BTA016109.1|BTA017814.1	http://amigo.geneontology.org/cgi-bin/amigo/term_details?term=GO:0043169
symporter activity	Gene Ontology	GO:0015293	5	45	2.7515e-05	0.00144544	BTA027120.1|BTA014603.1|BTA002889.1|BTA007959.2|BTA029113.1	http://amigo.geneontology.org/cgi-bin/amigo/term_details?term=GO:0015293
transport	Gene Ontology	GO:0006810	26	1521	2.75199e-05	0.00144544	BTA007458.1|BTA003886.2|BTA025667.2|BTA021911.1|BTA020475.1|BTA029419.1|BTA028372.1|BTA027120.1|BTA011245.2|BTA026582.1|BTA007959.2|BTA005575.1|BTA019530.2|BTA017814.1|BTA019495.1|BTA014603.1|BTA011657.1|BTA001708.1|BTA011604.1|BTA023654.1|BTA029113.1|BTA025993.1|BTA002889.1|BTA020263.2|BTA016109.1|BTA022394.4	http://amigo.geneontology.org/cgi-bin/amigo/term_details?term=GO:0006810
small molecule metabolic process	Gene Ontology	GO:0044281	16	669	2.82209e-05	0.00144544	BTA020760.1|BTA011245.2|BTA017946.1|BTA021578.1|BTA024082.1|BTA012728.1|BTA026013.1|BTA020300.1|BTA005638.1|BTA023527.1|BTA021500.1|BTA024495.1|BTA012643.1|BTA020212.1|BTA003896.1|BTA028372.1	http://amigo.geneontology.org/cgi-bin/amigo/term_details?term=GO:0044281
oxidation-reduction process	Gene Ontology	GO:0055114	16	672	2.97516e-05	0.00144786	BTA011245.2|BTA028519.1|BTA001217.1|BTA025209.1|BTA021385.1|BTA020300.1|BTA005638.1|BTA010480.1|BTA021500.1|BTA024495.1|BTA006471.1|BTA021578.1|BTA011131.1|BTA003663.1|BTA005968.1|BTA016109.1	http://amigo.geneontology.org/cgi-bin/amigo/term_details?term=GO:0055114
active ion transmembrane transporter activity	Gene Ontology	GO:0022853	7	118	3.09027e-05	0.00144786	BTA007458.1|BTA007959.2|BTA027120.1|BTA014603.1|BTA002889.1|BTA029113.1|BTA001708.1	http://amigo.geneontology.org/cgi-bin/amigo/term_details?term=GO:0022853
ion binding	Gene Ontology	GO:0043167	28	1722	3.09183e-05	0.00144786	BTA003886.2|BTA021911.1|BTA020300.1|BTA024495.1|BTA005900.1|BTA029419.1|BTA020760.1|BTA025209.1|BTA017814.1|BTA003358.1|BTA025993.1|BTA014159.1|BTA001217.1|BTA026013.1|BTA019495.1|BTA011131.1|BTA011657.1|BTA014705.1|BTA028519.1|BTA011604.1|BTA021385.1|BTA027120.1|BTA021500.1|BTA002889.1|BTA006471.1|BTA007523.2|BTA005968.1|BTA016109.1	http://amigo.geneontology.org/cgi-bin/amigo/term_details?term=GO:0043167
inorganic anion transmembrane transporter activity	Gene Ontology	GO:0015103	5	49	4.01481e-05	0.00179979	BTA027120.1|BTA014603.1|BTA002889.1|BTA007458.1|BTA001708.1	http://amigo.geneontology.org/cgi-bin/amigo/term_details?term=GO:0015103
neurotransmitter uptake	Gene Ontology	GO:0001504	3	7	4.06298e-05	0.00179979	BTA014603.1|BTA002889.1|BTA027120.1	http://amigo.geneontology.org/cgi-bin/amigo/term_details?term=GO:0001504
establishment of localization	Gene Ontology	GO:0051234	26	1562	4.30255e-05	0.00184548	BTA007458.1|BTA003886.2|BTA025667.2|BTA021911.1|BTA020475.1|BTA029419.1|BTA028372.1|BTA027120.1|BTA011245.2|BTA026582.1|BTA007959.2|BTA005575.1|BTA019530.2|BTA017814.1|BTA019495.1|BTA014603.1|BTA011657.1|BTA001708.1|BTA011604.1|BTA023654.1|BTA029113.1|BTA025993.1|BTA002889.1|BTA020263.2|BTA016109.1|BTA022394.4	http://amigo.geneontology.org/cgi-bin/amigo/term_details?term=GO:0051234
inorganic anion transport	Gene Ontology	GO:0015698	5	50	4.39132e-05	0.00184548	BTA027120.1|BTA014603.1|BTA002889.1|BTA007458.1|BTA001708.1	http://amigo.geneontology.org/cgi-bin/amigo/term_details?term=GO:0015698
coenzyme biosynthetic process	Gene Ontology	GO:0009108	5	51	4.79458e-05	0.00195386	BTA020760.1|BTA005638.1|BTA023527.1|BTA020212.1|BTA024082.1	http://amigo.geneontology.org/cgi-bin/amigo/term_details?term=GO:0009108
cofactor binding	Gene Ontology	GO:0048037	11	347	5.00058e-05	0.00195386	BTA025209.1|BTA028519.1|BTA001217.1|BTA026013.1|BTA021385.1|BTA020300.1|BTA003358.1|BTA021500.1|BTA006471.1|BTA011131.1|BTA005968.1	http://amigo.geneontology.org/cgi-bin/amigo/term_details?term=GO:0048037
heme binding	Gene Ontology	GO:0020037	7	128	5.05981e-05	0.00195386	BTA025209.1|BTA028519.1|BTA001217.1|BTA021385.1|BTA020300.1|BTA011131.1|BTA005968.1	http://amigo.geneontology.org/cgi-bin/amigo/term_details?term=GO:0020037
import into cell	Gene Ontology	GO:0098657	8	176	5.12606e-05	0.00195386	BTA022394.4|BTA021911.1|BTA027120.1|BTA017814.1|BTA025993.1|BTA002889.1|BTA014603.1|BTA011657.1	http://amigo.geneontology.org/cgi-bin/amigo/term_details?term=GO:0098657
tetrapyrrole binding	Gene Ontology	GO:0046906	7	129	5.30326e-05	0.00197546	BTA025209.1|BTA028519.1|BTA001217.1|BTA021385.1|BTA020300.1|BTA011131.1|BTA005968.1	http://amigo.geneontology.org/cgi-bin/amigo/term_details?term=GO:0046906
coenzyme metabolic process	Gene Ontology	GO:0006732	6	89	5.9396e-05	0.00216334	BTA020760.1|BTA011245.2|BTA023527.1|BTA024082.1|BTA005638.1|BTA020212.1	http://amigo.geneontology.org/cgi-bin/amigo/term_details?term=GO:0006732
locomotor rhythm	Gene Ontology	GO:0045475	5	54	6.17799e-05	0.00220124	BTA029419.1|BTA003003.1|BTA011657.1|BTA021911.1|BTA026013.1	http://amigo.geneontology.org/cgi-bin/amigo/term_details?term=GO:0045475
cellular process	Gene Ontology	GO:0009987	67	6363	6.76745e-05	0.00235997	BTA026023.1|BTA017946.1|BTA028170.1|BTA003886.2|BTA012728.1|BTA025667.2|BTA012978.1|BTA004662.1|BTA024476.1|BTA008371.1|BTA024495.1|BTA005900.1|BTA023527.1|BTA029419.1|BTA028372.1|BTA025993.1|BTA008344.1|BTA017814.1|BTA020760.1|BTA011245.2|BTA026582.1|BTA015300.1|BTA000263.1|BTA020263.2|BTA022394.4|BTA014719.1|BTA029630.1|BTA027471.1|BTA026013.1|BTA019279.1|BTA001400.1|BTA003358.1|BTA022093.1|BTA…	http://amigo.geneontology.org/cgi-bin/amigo/term_details?term=GO:0009987
monoamine transport	Gene Ontology	GO:0015844	3	9	7.37163e-05	0.0025171	BTA014603.1|BTA002889.1|BTA027120.1	http://amigo.geneontology.org/cgi-bin/amigo/term_details?term=GO:0015844
inorganic ion transmembrane transport	Gene Ontology	GO:0098660	10	301	7.6498e-05	0.00255878	BTA007458.1|BTA007959.2|BTA023654.1|BTA021911.1|BTA029113.1|BTA027120.1|BTA014603.1|BTA002889.1|BTA011657.1|BTA001708.1	http://amigo.geneontology.org/cgi-bin/amigo/term_details?term=GO:0098660
integral component of plasma membrane	Gene Ontology	GO:0005887	11	369	8.52836e-05	0.00275746	BTA026582.1|BTA007458.1|BTA007959.2|BTA023654.1|BTA015881.1|BTA029113.1|BTA002889.1|BTA003003.1|BTA012593.1|BTA008344.1|BTA001708.1	http://amigo.geneontology.org/cgi-bin/amigo/term_details?term=GO:0005887
metal ion transport	Gene Ontology	GO:0030001	8	190	8.58027e-05	0.00275746	BTA023654.1|BTA021911.1|BTA027120.1|BTA014603.1|BTA002889.1|BTA020263.2|BTA011657.1|BTA016109.1	http://amigo.geneontology.org/cgi-bin/amigo/term_details?term=GO:0030001
sulfur compound metabolic process	Gene Ontology	GO:0006790	7	142	9.44253e-05	0.00296313	BTA020760.1|BTA011245.2|BTA017946.1|BTA019279.1|BTA027707.1|BTA024495.1|BTA020212.1	http://amigo.geneontology.org/cgi-bin/amigo/term_details?term=GO:0006790
neurotransmitter transmembrane transporter activity	Gene Ontology	GO:0005326	4	30	9.58182e-05	0.00296313	BTA005575.1|BTA014603.1|BTA002889.1|BTA027120.1	http://amigo.geneontology.org/cgi-bin/amigo/term_details?term=GO:0005326
metal ion homeostasis	Gene Ontology	GO:0055065	6	98	9.84474e-05	0.00298806	BTA021911.1|BTA002889.1|BTA012593.1|BTA011657.1|BTA016109.1|BTA003003.1	http://amigo.geneontology.org/cgi-bin/amigo/term_details?term=GO:0055065
cation transmembrane transport	Gene Ontology	GO:0098655	10	312	0.000101945	0.00303795	BTA007959.2|BTA005575.1|BTA025667.2|BTA021911.1|BTA029113.1|BTA027120.1|BTA014603.1|BTA002889.1|BTA023654.1|BTA011657.1	http://amigo.geneontology.org/cgi-bin/amigo/term_details?term=GO:0098655
UDP-glycosyltransferase activity	Gene Ontology	GO:0008194	6	100	0.000109408	0.00320215	BTA017946.1|BTA000263.1|BTA002147.1|BTA004662.1|BTA011174.1|BTA016775.1	http://amigo.geneontology.org/cgi-bin/amigo/term_details?term=GO:0008194
iron ion transport	Gene Ontology	GO:0006826	3	11	0.000120704	0.00347077	BTA011657.1|BTA016109.1|BTA021911.1	http://amigo.geneontology.org/cgi-bin/amigo/term_details?term=GO:0006826
intrinsic component of membrane	Gene Ontology	GO:0031224	21	1205	0.000142676	0.00403184	BTA026582.1|BTA007458.1|BTA007959.2|BTA024082.1|BTA005575.1|BTA025667.2|BTA012978.1|BTA002605.1|BTA029113.1|BTA015881.1|BTA014603.1|BTA002889.1|BTA003003.1|BTA012593.1|BTA023654.1|BTA009017.1|BTA016109.1|BTA027120.1|BTA008344.1|BTA015757.1|BTA001708.1	http://amigo.geneontology.org/cgi-bin/amigo/term_details?term=GO:0031224
transition metal ion transport	Gene Ontology	GO:0000041	4	34	0.000149198	0.00414468	BTA020263.2|BTA011657.1|BTA016109.1|BTA021911.1	http://amigo.geneontology.org/cgi-bin/amigo/term_details?term=GO:0000041
ion transmembrane transport	Gene Ontology	GO:0034220	12	467	0.00015817	0.00432069	BTA007458.1|BTA007959.2|BTA005575.1|BTA025667.2|BTA021911.1|BTA029113.1|BTA027120.1|BTA014603.1|BTA002889.1|BTA023654.1|BTA011657.1|BTA001708.1	http://amigo.geneontology.org/cgi-bin/amigo/term_details?term=GO:0034220
transition metal ion homeostasis	Gene Ontology	GO:0055076	4	35	0.00016534	0.0044425	BTA011657.1|BTA016109.1|BTA021911.1|BTA003003.1	http://amigo.geneontology.org/cgi-bin/amigo/term_details?term=GO:0055076
membrane	Gene Ontology	GO:0016020	31	2241	0.000216854	0.00573265	BTA007458.1|BTA003886.2|BTA025667.2|BTA012978.1|BTA003003.1|BTA008371.1|BTA028372.1|BTA027120.1|BTA008344.1|BTA026582.1|BTA007959.2|BTA005575.1|BTA002605.1|BTA017814.1|BTA021578.1|BTA015757.1|BTA024082.1|BTA014603.1|BTA012593.1|BTA009017.1|BTA001708.1|BTA017946.1|BTA015300.1|BTA011604.1|BTA023654.1|BTA005638.1|BTA015881.1|BTA029113.1|BTA019495.1|BTA002889.1|BTA016109.1	http://amigo.geneontology.org/cgi-bin/amigo/term_details?term=GO:0016020
heat shock protein binding	Gene Ontology	GO:0031072	4	38	0.000221329	0.00575807	BTA019495.1|BTA011604.1|BTA024476.1|BTA003886.2	http://amigo.geneontology.org/cgi-bin/amigo/term_details?term=GO:0031072
cellular response to heat	Gene Ontology	GO:0034605	4	39	0.000242695	0.00621528	BTA019495.1|BTA011604.1|BTA024476.1|BTA003886.2	http://amigo.geneontology.org/cgi-bin/amigo/term_details?term=GO:0034605
inorganic ion homeostasis	Gene Ontology	GO:0098771	6	118	0.000258153	0.00640424	BTA021911.1|BTA002889.1|BTA012593.1|BTA011657.1|BTA016109.1|BTA003003.1	http://amigo.geneontology.org/cgi-bin/amigo/term_details?term=GO:0098771
protein folding chaperone	Gene Ontology	GO:0044183	3	15	0.00026502	0.00640424	BTA019495.1|BTA011604.1|BTA003886.2	http://amigo.geneontology.org/cgi-bin/amigo/term_details?term=GO:0044183
iron ion homeostasis	Gene Ontology	GO:0055072	3	15	0.00026502	0.00640424	BTA011657.1|BTA016109.1|BTA021911.1	http://amigo.geneontology.org/cgi-bin/amigo/term_details?term=GO:0055072
regulation of neurotransmitter levels	Gene Ontology	GO:0001505	6	119	0.000269611	0.00640424	BTA026582.1|BTA026013.1|BTA027120.1|BTA014603.1|BTA002889.1|BTA029458.1	http://amigo.geneontology.org/cgi-bin/amigo/term_details?term=GO:0001505
cation homeostasis	Gene Ontology	GO:0055080	6	119	0.000269611	0.00640424	BTA021911.1|BTA002889.1|BTA012593.1|BTA011657.1|BTA016109.1|BTA003003.1	http://amigo.geneontology.org/cgi-bin/amigo/term_details?term=GO:0055080
transferase activity	Gene Ontology	GO:0016740	21	1277	0.000311584	0.00703769	BTA000263.1|BTA024445.1|BTA027423.1|BTA024082.1|BTA027707.1|BTA029630.1|BTA002147.1|BTA004662.1|BTA019279.1|BTA017946.1|BTA002890.1|BTA016775.1|BTA005900.1|BTA023527.1|BTA029458.1|BTA029419.1|BTA007523.2|BTA011174.1|BTA003358.1|BTA003575.1|BTA012643.1	http://amigo.geneontology.org/cgi-bin/amigo/term_details?term=GO:0016740
oxidoreduction coenzyme metabolic process	Gene Ontology	GO:0006733	3	16	0.000313081	0.00703769	BTA005638.1|BTA023527.1|BTA024082.1	http://amigo.geneontology.org/cgi-bin/amigo/term_details?term=GO:0006733
misfolded protein binding	Gene Ontology	GO:0051787	3	16	0.000313081	0.00703769	BTA019495.1|BTA011604.1|BTA003886.2	http://amigo.geneontology.org/cgi-bin/amigo/term_details?term=GO:0051787
cytoplasm	Gene Ontology	GO:0005737	41	3403	0.000313454	0.00703769	BTA023527.1|BTA028170.1|BTA003886.2|BTA029630.1|BTA025667.2|BTA004662.1|BTA003575.1|BTA029419.1|BTA008371.1|BTA011245.2|BTA026582.1|BTA027423.1|BTA015300.1|BTA000263.1|BTA005575.1|BTA019530.2|BTA026013.1|BTA017814.1|BTA003358.1|BTA025993.1|BTA021578.1|BTA022934.1|BTA015757.1|BTA009554.1|BTA024082.1|BTA027707.1|BTA021911.1|BTA010480.1|BTA014603.1|BTA020300.1|BTA029458.1|BTA011657.1|BTA014705.1|BTA…	http://amigo.geneontology.org/cgi-bin/amigo/term_details?term=GO:0005737
integral component of membrane	Gene Ontology	GO:0016021	20	1188	0.00032753	0.00725434	BTA026582.1|BTA007458.1|BTA007959.2|BTA024082.1|BTA005575.1|BTA025667.2|BTA012978.1|BTA002605.1|BTA029113.1|BTA015881.1|BTA014603.1|BTA002889.1|BTA003003.1|BTA012593.1|BTA023654.1|BTA009017.1|BTA027120.1|BTA008344.1|BTA015757.1|BTA001708.1	http://amigo.geneontology.org/cgi-bin/amigo/term_details?term=GO:0016021
ion homeostasis	Gene Ontology	GO:0050801	6	124	0.000333037	0.00727796	BTA021911.1|BTA002889.1|BTA012593.1|BTA011657.1|BTA016109.1|BTA003003.1	http://amigo.geneontology.org/cgi-bin/amigo/term_details?term=GO:0050801
chaperone-mediated protein folding	Gene Ontology	GO:0061077	4	45	0.000403198	0.00869528	BTA019495.1|BTA011604.1|BTA024476.1|BTA003886.2	http://amigo.geneontology.org/cgi-bin/amigo/term_details?term=GO:0061077
presynapse	Gene Ontology	GO:0098793	6	130	0.00042397	0.0090245	BTA026582.1|BTA005575.1|BTA027120.1|BTA014603.1|BTA002889.1|BTA029419.1	http://amigo.geneontology.org/cgi-bin/amigo/term_details?term=GO:0098793
